# Protein Model Refinement for Cryo-EM Maps Using DAQ score

**DOI:** 10.1101/2022.08.23.505034

**Authors:** Genki Terashi, Xiao Wang, Daisuke Kihara

## Abstract

As more protein structure models have been determined from cryo-electron microscopy (cryo-EM) density maps, establishing how to evaluate the model accuracy and how to correct models in case they contain errors is becoming crucial to ensuring the quality of structure models deposited to the public database, PDB. Here, we present a new protocol for evaluating a protein model built from a cryo-EM map and for applying local structure refinement in case the model has potential errors. Model evaluation is performed with a deep learning-based model-local map assessment score, DAQ, which we developed recently. Then, the subsequent local refinement is performed by a modified procedure of AlphaFold2, where we provide a trimmed template and trimmed multiple sequence alignment as input to control which structure regions to refine while leaving other more confident regions in the model intact. A benchmark study showed that our protocol, DAQ-refine, consistently improves low-quality regions of initial models. Among about 20 refined models generated for an initial structure, DAQ score was able to identify most accurate models. The observed improvements by DAQ-refine were on average larger than other existing methods.
