## Supplementary File 2 for "Protein Model Refinement for Cryo-EM Maps Using DAQ score"

### Sheet: Table S3
		Initial Model				Native Model
EMID	PDBID	RMSD(Å)	GDT-HA	DAQ(AA)		DAQ(AA)
0837	6L54-C	3.123	0.625	0.884416		0.994194
2566	3J6B-9	1.666	0.8193	0.680513		0.935644
4032	5LC5-N	2.584	0.6025	0.394767		0.839535
4384	6GCS-2	2.091	0.6695	0.453982		1.04733
4384	6GCS-4	3.014	0.6121	0.354947		1.03025
7637	6CV9-A	7.55	0.406	0.2		0.745872
9708	6IQW-E	1.611	0.6434	0.429242		1.06713
7546	6CP3-Y	9.502	0.4505	0.103012		0.393583
9906	6K1H-Z	2.785	0.8498	0.765414		0.860806
22458	7JSN-A	3.177	0.7216	0.620222		1.07354
22458	7JSN-B	3.982	0.6712	0.499752		1.04429
23020	7KSM-C	1.312	0.913	1.04073		1.1076
23020	7KSM-D	1.054	0.9267	1.06061		1.14914
Average		3.34238	0.685431	0.57597		0.945302

### Sheet: Table S4
		Without relaxation												With relaxation by Rosetta Relax
EMID	PDBID	Alphafold2 + full MSA + no template						AF2 + full MSA + trimmed template			AF2 + trimmed MSA + trimmed template			Alphafold2 + full MSA + no template						AF2 + full MSA + trimmed template			AF2 + trimmed MSA + trimmed template
0837	6L54-C	1.301	1.414	1.436	1.437	1.555		1.076	1.078		1.894	1.958		1.233	1.284	1.315	1.332	1.476		1.212	1.225		1.734	1.958
2566	3J6B-9	0.71	0.753	0.767	0.772	0.802		0.532	0.6		2.266	2.697		0.541	0.572	0.589	0.64	0.641		0.529	0.562		1.76	2.584
4032	5LC5-N	1.59	1.684	1.758	1.834	1.946		1.845	2.024		3.215	7.828		1.019	1.083	1.103	1.107	1.445		1.191	1.805		1.527	7.599
4384	6GCS-2	2.058	2.058	2.075	2.143	2.147		1.839	1.89		9.606	10.008		1.623	1.65	1.653	1.689	1.751		1.464	1.518		9.215	9.235
4384	6GCS-4	2.601	2.632	2.729	2.838	2.894		2.688	2.917		3.13	3.51		2.134	2.195	2.214	2.229	2.251		2.198	2.346		2.316	2.838
7637	6CV9-A	2.151	2.418	2.474	2.729	3.947		2.016	2.094		26.022	35.732		1.656	1.75	1.92	1.988	3.261		1.636	1.7		26.181	35.463
9708	6IQW-E	1.299	1.31	1.365	1.455	1.493		0.887	0.892		0.957	1.032		0.867	0.872	0.898	0.9	0.909		0.665	0.678		0.754	0.775
7546	6CP3-Y	2.126	2.671	2.743	2.772	3.179		2.608	2.693		3.167	3.261		1.826	1.869	2.893	2.908	3.067		1.862	2.731		2.853	2.916
9906	6K1H-Z	2.239	2.353	3.762	6.772	9.239		1.264	1.274		1.874	2.949		1.168	1.19	1.409	5.596	8.81		1.147	1.155		1.819	2.795
22458	7JSN-A	2.568	3.484	3.792	25.398	25.961		2.3	2.603		2.098	2.874		0.946	2.277	2.603	25.114	25.579		1.002	1.454		1.049	2.161
22458	7JSN-B	3.682	3.766	3.928	4.337	4.851		3.431	4.15		4.452	4.955		2.557	2.622	2.687	3.424	3.704		2.361	3.076		3.802	4.218
23020	7KSM-C	3.541	3.669	3.906	4.314	4.371		1.75	1.965		1.487	1.613		1.774	1.815	1.82	2.006	2.181		0.892	0.99		1.243	1.415
23020	7KSM-D	2.916	3.025	3.051	3.388	3.466		1.59	1.702		1.235	1.291		1.138	1.157	1.248	1.537	1.637		1.13	1.19		1.044	1.059
RMSD Values shown are in Angstrom.
RMSD of all 18 models including before and after Relaxation are listed.

### Sheet: Table S5
		Without relaxation												With relaxation by Rosetta Relax
EMID	PDBID	Alphafold2 + full MSA + no template						AF2 + full MSA + trimmed template			AF2 + trimmed MSA + trimmed template			Alphafold2 + full MSA + no template						AF2 + full MSA + trimmed template			AF2 + trimmed MSA + trimmed template
0837	6L54-C	0.7435	0.7403	0.7306	0.7282	0.7242		0.7565	0.7565		0.7	0.6815		0.6863	0.6766	0.6758	0.6726	0.671		0.6815	0.6798		0.6468	0.6339
2566	3J6B-9	0.8899	0.8874	0.8762	0.875	0.8738		0.9443	0.9257		0.7933	0.7748		0.9257	0.9121	0.9109	0.9059	0.901		0.9257	0.9146		0.8329	0.8193
4032	5LC5-N	0.8183	0.8052	0.7994	0.7972	0.7951		0.819	0.8161		0.6708	0.665		0.8343	0.8343	0.8336	0.8307	0.819		0.8219	0.8081		0.7703	0.7238
4384	6GCS-2	0.693	0.6919	0.6855	0.6823	0.6775		0.7559	0.75		0.6658	0.6567		0.7633	0.7617	0.7617	0.7612	0.7575		0.7777	0.7751		0.6839	0.6477
4384	6GCS-4	0.7124	0.7119	0.7114	0.7114	0.7083		0.7773	0.7634		0.7402	0.7233		0.7937	0.7886	0.7865	0.786	0.7855		0.7942	0.7829		0.75	0.7413
7637	6CV9-A	0.6835	0.6743	0.656	0.6414	0.6361		0.7125	0.6988		0.5696	0.5543		0.8012	0.8005	0.7936	0.7852	0.7683		0.8272	0.8142		0.6315	0.63
9708	6IQW-E	0.8138	0.8068	0.8033	0.7998	0.7928		0.8322	0.8252		0.8208	0.799		0.8575	0.8549	0.8531	0.8488	0.847		0.8645	0.861		0.8418	0.84
7546	6CP3-Y	0.5241	0.5201	0.516	0.5094	0.4906		0.5414	0.5174		0.4987	0.4893		0.6832	0.6671	0.5963	0.5922	0.5802		0.6832	0.6003		0.6217	0.6083
9906	6K1H-Z	0.5485	0.5275	0.4551	0.4295	0.4158		0.7912	0.7793		0.7995	0.7445		0.8159	0.8141	0.7555	0.2674	0.2473		0.8288	0.8196		0.8022	0.7674
22458	7JSN-A	0.4466	0.4338	0.4079	0.3034	0.3006		0.5134	0.4948		0.6174	0.5485		0.8994	0.8777	0.8171	0.2988	0.2317		0.9012	0.8973		0.9027	0.8625
22458	7JSN-B	0.4473	0.4361	0.433	0.419	0.3821		0.5	0.478		0.5363	0.4867		0.888	0.8852	0.884	0.8716	0.7258		0.8905	0.8161		0.8263	0.8182
23020	7KSM-C	0.4567	0.4301	0.424	0.3964	0.3926		0.644	0.5941		0.8127	0.7652		0.8859	0.8622	0.8522	0.8465	0.8165		0.933	0.9311		0.9482	0.9425
23020	7KSM-D	0.5214	0.5181	0.5176	0.4724	0.4538		0.7233	0.6919		0.8152	0.7971		0.9386	0.9333	0.9124	0.8971	0.879		0.9495	0.949		0.9571	0.9562
GDT-HA of all 18 models including before and after Relaxation are listed.

### Sheet: Table S6
		Top Score Model			Rosetta Relax			MDFF			real_space_refine			dock_and_build
EMID	PDBID	RMSD(Å)	GDT-HA		RMSD(Å)	GDT-HA		RMSD(Å)	GDT-HA		RMSD(Å)	GDT-HA		RMSD(Å)	GDT-HA
0837	6L54-C	1.212	0.6798		3.117	0.6226		3.149	0.6073		3.116	0.6419		1.053	0.687
2566	3J6B-9	0.562	0.9146		1.689	0.8007		1.776	0.7426		1.696	0.8032		0.759	0.873
4032	5LC5-N	1.103	0.8343		2.505	0.6788		2.568	0.6054		2.569	0.6105		0.996	0.818
4384	6GCS-2	1.464	0.7777		2.138	0.6455		2.283	0.5741		2.133	0.6434		1.152	0.658
4384	6GCS-4	2.198	0.7942		2.941	0.606		3.097	0.5535		3.058	0.5947		1.112	0.678
7637	6CV9-A	1.636	0.8272		7.635	0.4052		7.583	0.354		7.568	0.4052		1.819	0.618
9708	6IQW-E	0.775	0.84		1.628	0.6635		1.602	0.6757		1.62	0.6451		0.788	0.823
7546	6CP3-Y	1.826	0.6671		9.439	0.3676		9.488	0.3342		9.508	0.4372		1.797	0.452
9906	6K1H-Z	1.19	0.8141		2.772	0.7811		2.467	0.706		2.782	0.8498		7.152	0.447
22458	7JSN-A	1.002	0.9012		3.219	0.722		3.427	0.6625		3.184	0.736		25.575	0.295
22458	7JSN-B	2.557	0.888		3.916	0.6728		4.001	0.6154		3.973	0.6752		2.098	0.57
23020	7KSM-C	1.243	0.9482		1.327	0.9187		1.402	0.8626		1.296	0.9197		4.495	0.372
23020	7KSM-D	1.059	0.9562		0.989	0.9357		1.124	0.8819		0.993	0.9405		9.871	0.34
Average		1.37131	0.834046		3.33192	0.678477		3.38208	0.628862		3.34585	0.6848		4.51285	0.587

### Sheet: Table S7
EMID	PDBID	Total Res. in the target	Modelled Res. in the model	Coverage
0837	6L54-C	310	296	0.955
2566	3J6B-9	202	201	0.995
4032	5LC5-N	344	325	0.945
4384	6GCS-2	469	388	0.827
4384	6GCS-4	486	446	0.918
7637	6CV9-A	327	285	0.872
9708	6IQW-E	286	285	0.997
7546	6CP3-Y	187	134	0.717
9906	6K1H-Z	273	186	0.681
22458	7JSN-A	820	799	0.974
22458	7JSN-B	806	775	0.962
23020	7KSM-C	526	505	0.96
23020	7KSM-D	525	417	0.794
Average		427.769	387.846	0.892077
Coverage shows the fraction of modelled residues out of the all residues in the target structure.
